# Complexities of recapitulating polygenic effects in natural populations: replication of genetic effects on wing shape in artificially selected and wild caught populations of *Drosophila melanogaster*

**DOI:** 10.1101/2022.05.12.491649

**Authors:** Katie Pelletier, William R. Pitchers, Anna Mammel, Emmalee Northrop-Albrecht, Eladio J. Márquez, Rosa A. Moscarella, David Houle, Ian Dworkin

## Abstract

Identifying the genetic architecture of complex traits is important to many geneticists, including those interested in human disease, plant and animal breeding, and evolutionary genetics. Advances in sequencing technology and statistical methods for genome-wide association studies (GWAS) have allowed for the identification of more variants with smaller effect sizes, however, many of these identified polymorphisms fail to be replicated in subsequent studies. In addition to sampling variation, this failure to replicate reflects the complexities introduced by factors including environmental variation, genetic background, and differences in allele frequencies among populations. Using *Drosophila melanogaster* wing shape, we ask if we can replicate allelic effects of polymorphisms first identified in a GWAS (Pitchers et al. 2019) in three genes: *dachsous (ds)*, *extra-macrochaete (emc)* and *neuralized (neur),* using artificial selection in the lab, and bulk segregant mapping in natural populations. We demonstrate that multivariate wing shape changes associated with these genes are aligned with major axes of phenotypic and genetic variation in natural populations. Following seven generations of artificial selection along the *ds* shape change vector, we observe genetic differentiation of variants in *ds* and genomic regions containing other genes in the hippo signaling pathway. This suggests a shared direction of effects within a developmental network. We also performed artificial selection with the *emc* shape change vector, which is not a part of the hippo signaling network, but showed a largely shared direction of effects. The response to selection along the *emc* vector was similar to that of *ds*, suggesting that the available genetic diversity of a population, summarized by the genetic (co)variance matrix (**G**), influenced alleles captured by selection. Despite the success with artificial selection, bulk segregant analysis using natural populations did not detect these same variants, likely due to the contribution of environmental variation and low minor allele frequencies, coupled with small effect sizes of the contributing variants.
