## Supplementary material for "Complexities of recapitulating polygenic effects in natural populations: replication of genetic effects on wing shape in artificially selected and wild caught populations of *Drosophila melanogaster*": SuppTable3

	GO.ID	Term	Annotated	Significant	Expected	classic
1	GO:0032502	developmental process	2860	235	175.98	1.9e-07
2	GO:0050794	regulation of cellular process	3530	274	217.21	2.0e-06
3	GO:0048731	system development	1772	154	109.03	2.5e-06
4	GO:0007154	cell communication	1775	154	109.22	2.8e-06
5	GO:0023052	signaling	1737	151	106.88	3.2e-06
6	GO:0065007	biological regulation	4310	322	265.2	4.9e-06
7	GO:0035556	intracellular signal transduction	665	70	40.92	5.7e-06
8	GO:0048856	anatomical structure development	2762	220	169.95	6.5e-06
9	GO:0035331	negative regulation of hippo signaling	20	8	1.23	1.3e-05
10	GO:0032501	multicellular organismal process	3642	275	224.1	2.0e-05
11	GO:0050789	regulation of biological process	3847	287	236.71	3.1e-05
12	GO:0051239	regulation of multicellular organismal p...	779	76	47.93	3.4e-05
13	GO:0042330	taxis	359	42	22.09	4.3e-05
14	GO:0050793	regulation of developmental process	750	73	46.15	5.3e-05
15	GO:0007165	signal transduction	1516	129	93.28	5.5e-05
16	GO:0035330	regulation of hippo signaling	37	10	2.28	5.6e-05
17	GO:0035329	hippo signaling	45	11	2.77	6.6e-05
18	GO:0007275	multicellular organism development	2409	189	148.23	9.8e-05
19	GO:0023051	regulation of signaling	899	83	55.32	0.00010
20	GO:1902531	regulation of intracellular signal trans...	362	41	22.27	0.00011
21	GO:0010646	regulation of cell communication	896	82	55.13	0.00015
22	GO:0044087	regulation of cellular component biogene...	313	36	19.26	0.00021
23	GO:0007155	cell adhesion	210	27	12.92	0.00022
24	GO:0048583	regulation of response to stimulus	1003	89	61.72	0.00023
25	GO:0090176	microtubule cytoskeleton organization in...	3	3	0.18	0.00023
26	GO:0022610	biological adhesion	212	27	13.04	0.00025
27	GO:0001736	establishment of planar polarity	107	17	6.58	0.00027
28	GO:0007164	establishment of tissue polarity	107	17	6.58	0.00027
29	GO:0006935	chemotaxis	295	34	18.15	0.00030
30	GO:0097485	neuron projection guidance	285	33	17.54	0.00034
31	GO:0065008	regulation of biological quality	1338	112	82.33	0.00035
32	GO:0048736	appendage development	346	38	21.29	0.00036
33	GO:0007266	Rho protein signal transduction	54	11	3.32	0.00037
34	GO:0007476	imaginal disc-derived wing morphogenesis	277	32	17.04	0.00043
35	GO:2000026	regulation of multicellular organismal d...	590	57	36.3	0.00043
36	GO:0098742	cell-cell adhesion via plasma-membrane a...	73	13	4.49	0.00045
37	GO:0035120	post-embryonic appendage morphogenesis	326	36	20.06	0.00046
38	GO:0030154	cell differentiation	1697	136	104.42	0.00051
39	GO:0051716	cellular response to stimulus	1962	154	120.73	0.00052
40	GO:0048737	imaginal disc-derived appendage developm...	342	37	21.04	0.00057
41	GO:0009966	regulation of signal transduction	785	71	48.3	0.00060
42	GO:0009605	response to external stimulus	980	85	60.3	0.00066
43	GO:0048729	tissue morphogenesis	627	59	38.58	0.00067
44	GO:0050803	regulation of synapse structure or activ...	180	23	11.08	0.00068
45	GO:0098609	cell-cell adhesion	126	18	7.75	0.00068
46	GO:0035023	regulation of Rho protein signal transdu...	33	8	2.03	0.00069
47	GO:0051963	regulation of synapse assembly	116	17	7.14	0.00071
48	GO:0001737	establishment of imaginal disc-derived w...	26	7	1.6	0.00076
49	GO:0035114	imaginal disc-derived appendage morphoge...	335	36	20.61	0.00076
50	GO:0007472	wing disc morphogenesis	287	32	17.66	0.00079
