## Supplementary material for "Complexities of recapitulating polygenic effects in natural populations: replication of genetic effects on wing shape in artificially selected and wild caught populations of *Drosophila melanogaster*": SuppTable4

	GO.ID	Term	Annotated	Significant	Expected	classic
1	GO:0048731	system development	1772	466	331.13	5.4e-18
2	GO:0065007	biological regulation	4310	966	805.4	4.0e-15
3	GO:0048513	animal organ development	1238	337	231.34	4.1e-15
4	GO:0007399	nervous system development	1114	309	208.17	4.9e-15
5	GO:0050794	regulation of cellular process	3530	809	659.65	2.1e-14
6	GO:0006928	movement of cell or subcellular componen...	741	221	138.47	2.2e-14
7	GO:0009888	tissue development	1095	300	204.62	7.5e-14
8	GO:0030182	neuron differentiation	751	221	140.34	1.1e-13
9	GO:0050789	regulation of biological process	3847	865	718.88	2.2e-13
10	GO:0060429	epithelium development	1010	278	188.74	4.0e-13
11	GO:0030154	cell differentiation	1697	426	317.12	7.9e-13
12	GO:0040011	locomotion	671	199	125.39	9.0e-13
13	GO:0048869	cellular developmental process	1746	435	326.27	1.5e-12
14	GO:0048468	cell development	1442	370	269.46	1.7e-12
15	GO:0032502	developmental process	2860	663	534.44	2.2e-12
16	GO:0035295	tube development	725	210	135.48	2.5e-12
17	GO:0032501	multicellular organismal process	3642	818	680.58	2.5e-12
18	GO:0048699	generation of neurons	853	238	159.4	5.5e-12
19	GO:0048856	anatomical structure development	2762	640	516.13	7.5e-12
20	GO:0048666	neuron development	621	184	116.05	7.6e-12
21	GO:0022008	neurogenesis	896	247	167.43	8.3e-12
22	GO:0007275	multicellular organism development	2409	568	450.17	9.0e-12
23	GO:0065008	regulation of biological quality	1338	340	250.03	6.0e-11
24	GO:0060562	epithelial tube morphogenesis	471	145	88.02	7.4e-11
25	GO:0032989	cellular component morphogenesis	694	197	129.69	9.0e-11
26	GO:0007411	axon guidance	276	96	51.58	1.1e-10
27	GO:0042330	taxis	359	117	67.09	1.1e-10
28	GO:0009887	animal organ morphogenesis	757	210	141.46	2.0e-10
29	GO:0002009	morphogenesis of an epithelium	609	176	113.8	2.1e-10
30	GO:0006935	chemotaxis	295	100	55.13	2.3e-10
31	GO:0035239	tube morphogenesis	509	152	95.12	3.0e-10
32	GO:0097485	neuron projection guidance	285	97	53.26	3.4e-10
33	GO:0007444	imaginal disc development	579	168	108.2	4.0e-10
34	GO:0007560	imaginal disc morphogenesis	400	125	74.75	5.5e-10
35	GO:0048563	post-embryonic animal organ morphogenesi...	400	125	74.75	5.5e-10
36	GO:0048729	tissue morphogenesis	627	178	117.17	7.7e-10
37	GO:0061564	axon development	349	112	65.22	8.1e-10
38	GO:0040012	regulation of locomotion	112	49	20.93	8.1e-10
39	GO:0009653	anatomical structure morphogenesis	1554	379	290.39	1.1e-09
40	GO:0007409	axonogenesis	336	108	62.79	1.5e-09
41	GO:0016477	cell migration	312	102	58.3	1.5e-09
42	GO:0030030	cell projection organization	672	187	125.58	1.6e-09
43	GO:0007552	metamorphosis	478	142	89.32	1.8e-09
44	GO:0023052	signaling	1737	416	324.59	1.8e-09
45	GO:0120036	plasma membrane bounded cell projection ...	660	184	123.33	1.9e-09
46	GO:0048707	instar larval or pupal morphogenesis	450	135	84.09	2.2e-09
47	GO:0048569	post-embryonic animal organ development	464	138	86.71	2.8e-09
48	GO:0050896	response to stimulus	3015	673	563.41	3.0e-09
49	GO:0007154	cell communication	1775	422	331.69	3.6e-09
50	GO:0009886	post-embryonic animal morphogenesis	463	137	86.52	4.5e-09
