## Supplementary material for "Complexities of recapitulating polygenic effects in natural populations: replication of genetic effects on wing shape in artificially selected and wild caught populations of *Drosophila melanogaster*": SuppTable6

Chr_snp	site_snp	site_snp2	chr_genome	gene_start	gene_end	FBID	gene_name	distance
2L	16112958	16112958	2L	16094997	16095944	FBgn0028520	CG4891	17014
2L	1726299	1726299	2L	1724768	1729636	FBgn0000579	Eno	0
2L	17263057	17263057	2L	17187637	17260734	FBgn0032629	beat-IIIc	2323
2L	17263059	17263059	2L	17187637	17260734	FBgn0032629	beat-IIIc	2325
2L	17412548	17412548	2L	17410641	17413499	FBgn0032635	CG15141	0
2L	17412548	17412548	2L	17411649	17412633	FBgn0051803	Rsph9	0
2L	17556954	17556954	2L	17554354	17555765	FBgn0032650	CG7094	1189
2L	20653177	20653177	2L	20650755	20656178	FBgn0261787	brun	0
2L	21099172	21099172	2L	21094966	21102429	FBgn0284251	l(2)05287	0
2L	9160778	9160778	2L	9125737	9163721	FBgn0052982	CG32982	0
2L	9756076	9756076	2L	9758342	9762375	FBgn0270924	zf30C	2266
2R	10018994	10018994	2R	9993890	10026042	FBgn0022382	Pka-R2	0
2R	10033957	10033957	2R	10033304	10034698	FBgn0033475	CG12129	0
2R	12005336	12005336	2R	12001473	12019846	FBgn0004839	otk	0
2R	13482104	13482104	2R	13453640	13483229	FBgn0000119	arr	0
2R	14613570	14613570	2R	14607154	14618118	FBgn0026427	Su(var)2-HP2	0
2R	15919842	15919842	2R	15869495	15922118	FBgn0264089	sli	0
2R	17080127	17080127	2R	17065971	17087633	FBgn0050460	CG30460	0
2R	17283701	17283701	2R	17216549	17379376	FBgn0265487	mbl	0
2R	17491270	17491270	2R	17485002	17493169	FBgn0050104	NT5E-2	0
2R	17491334	17491334	2R	17485002	17493169	FBgn0050104	NT5E-2	0
2R	17515133	17515133	2R	17514217	17517445	FBgn0034230	CG4853	0
2R	17551936	17551936	2R	17547769	17556289	FBgn0034240	MESR4	0
2R	17575278	17575278	2R	17574979	17581525	FBgn0034246	Dcr-2	0
2R	17598809	17598809	2R	17592791	17604461	FBgn0029006	Smurf	0
2R	17600351	17600351	2R	17592791	17604461	FBgn0029006	Smurf	0
2R	17601195	17601195	2R	17592791	17604461	FBgn0029006	Smurf	0
2R	17602796	17602796	2R	17592791	17604461	FBgn0029006	Smurf	0
2R	17609409	17609409	2R	17604951	17639138	FBgn0034253	CG10936	0
2R	17781492	17781492	2R	17773964	17781930	FBgn0028741	fab1	0
2R	17781492	17781492	2R	17773964	17781930	FBgn0250851	CG33981	0
2R	18279359	18279359	2R	18278198	18357296	FBgn0285917	sbb	0
2R	18310850	18310850	2R	18278198	18357296	FBgn0285917	sbb	0
2R	18321231	18321231	2R	18278198	18357296	FBgn0285917	sbb	0
2R	18444329	18444329	2R	18440965	18445526	FBgn0261477	slim	0
2R	18444708	18444708	2R	18440965	18445526	FBgn0261477	slim	0
2R	18449177	18449177	2R	18446548	18449420	FBgn0034350	CG5189	0
2R	18449177	18449177	2R	18446548	18449420	FBgn0050120	CG30120	0
2R	18449177	18449177	2R	18447361	18451041	FBgn0261119	Prp19	0
2R	18452852	18452852	2R	18452737	18454462	FBgn0034352	CG17669	0
2R	20537878	20537878	2R	20536578	20538264	FBgn0034513	CG13423	0
2R	20828986	20828986	2R	20827282	20836028	FBgn0016984	sktl	0
2R	20828986	20828986	2R	20821262	20836028	FBgn0011674	insc	0
2R	20837118	20837118	2R	20837495	20838695	FBgn0265878	lncRNA:CR44667	377
2R	20837348	20837348	2R	20837495	20838695	FBgn0265878	lncRNA:CR44667	147
2R	20837490	20837490	2R	20837495	20838695	FBgn0265878	lncRNA:CR44667	5
2R	20837568	20837568	2R	20837495	20838695	FBgn0265878	lncRNA:CR44667	0
2R	20837604	20837604	2R	20837495	20838695	FBgn0265878	lncRNA:CR44667	0
2R	20837794	20837794	2R	20837495	20838695	FBgn0265878	lncRNA:CR44667	0
2R	20837897	20837897	2R	20837495	20838695	FBgn0265878	lncRNA:CR44667	0
2R	20839458	20839458	2R	20837495	20838695	FBgn0265878	lncRNA:CR44667	763
2R	20839687	20839687	2R	20837495	20838695	FBgn0265878	lncRNA:CR44667	992
2R	20840137	20840137	2R	20837495	20838695	FBgn0265878	lncRNA:CR44667	1442
2R	20840212	20840212	2R	20837495	20838695	FBgn0265878	lncRNA:CR44667	1517
2R	20840283	20840283	2R	20837495	20838695	FBgn0265878	lncRNA:CR44667	1588
2R	20840396	20840396	2R	20837495	20838695	FBgn0265878	lncRNA:CR44667	1701
2R	20840463	20840463	2R	20837495	20838695	FBgn0265878	lncRNA:CR44667	1768
2R	20840806	20840806	2R	20837495	20838695	FBgn0265878	lncRNA:CR44667	2111
2R	20840833	20840833	2R	20837495	20838695	FBgn0265878	lncRNA:CR44667	2138
2R	20840877	20840877	2R	20837495	20838695	FBgn0265878	lncRNA:CR44667	2182
2R	22621223	22621223	2R	22614328	22634084	FBgn0053143	CG33143	0
2R	23544585	23544585	2R	23544024	23544901	FBgn0050185	AIMP3	0
2R	23562249	23562249	2R	23560492	23564045	FBgn0015277	Pi3K59F	0
2R	23562488	23562488	2R	23560492	23564045	FBgn0015277	Pi3K59F	0
2R	23596446	23596446	2R	23564891	23599526	FBgn0015903	apt	0
2R	23596790	23596790	2R	23564891	23599526	FBgn0015903	apt	0
2R	23601278	23601278	2R	23600914	23601773	FBgn0260455	CG10332	0
2R	23601278	23601278	2R	23600914	23601773	FBgn0067903	IM18	0
2R	23613785	23613785	2R	23607592	23614710	FBgn0034885	Eglp4	0
2R	23613785	23613785	2R	23603722	23616754	FBgn0034883	Eglp2	0
2R	23646252	23646252	2R	23632610	23654820	FBgn0004795	retn	0
2R	23740209	23740209	2R	23734904	23746829	FBgn0000562	egl	0
2R	25128747	25128747	2R	25085780	25139627	FBgn0266129	lov	0
2R	25130715	25130715	2R	25085780	25139627	FBgn0266129	lov	0
2R	5778124	5778124	2R	5774776	5782858	FBgn0025693	ZnT41F	0
3L	10324349	10324349	3L	10323501	10367450	FBgn0267668	lncRNA:CR46006	0
3L	11037324	11037324	3L	11036358	11051371	FBgn0263776	CG43693	0
3L	12567005	12567005	3L	12537513	12572542	FBgn0036302	sowah	0
3L	12831924	12831924	3L	12824880	12843106	FBgn0036316	CG10960	0
3L	13121456	13121456	3L	13114271	13118077	FBgn0010452	trn	3379
3L	14904481	14904481	3L	14903805	14942907	FBgn0259099	DCX-EMAP	0
3L	15350662	15350662	3L	15336692	15344315	FBgn0036494	Toll-6	6347
3L	1608145	1608145	3L	1602954	1617355	FBgn0035239	CG18170	0
3L	1608145	1608145	3L	1602954	1617355	FBgn0035240	CG33791	0
3L	16753254	16753254	3L	16755489	16755720	FBgn0262099	CG42852	2235
3L	17677519	17677519	3L	17671622	17683581	FBgn0085280	CG34251	0
3L	19004106	19004106	3L	19003741	19045449	FBgn0002945	nkd	0
3L	20999119	20999119	3L	20992814	21027434	FBgn0003415	skd	0
3L	24541267	24541267	3L	24537236	24543534	FBgn0287187	mRpS5	0
3L	24551018	24551018	3L	24549636	24550445	FBgn0261640	CR42723	573
3L	24551018	24551018	3L	24549636	24550445	FBgn0261640	CR42723	573
3L	3401838	3401838	3L	3401153	3424935	FBgn0014388	sty	0
3L	4630583	4630583	3L	4629604	4687317	FBgn0262870	axo	0
3L	4652571	4652571	3L	4629604	4687317	FBgn0262870	axo	0
3L	4658008	4658008	3L	4629604	4687317	FBgn0262870	axo	0
3L	638056	638056	3L	637486	638568	FBgn0263342	lncRNA:CR43423	0
3L	638056	638056	3L	628435	643900	FBgn0286827	lncRNA:CR43334	0
3L	6666751	6666751	3L	6666638	6667816	FBgn0041232	CG32395	0
3L	7008611	7008611	3L	6998843	7053499	FBgn0260660	Mp	0
3L	7771400	7771400	3L	7763233	7775603	FBgn0023076	Clk	0
3L	7882910	7882910	3L	7869042	7894814	FBgn0052365	CG32365	0
3R	13571959	13571959	3R	13574825	13575479	FBgn0264430	lncRNA:CR43848	2866
3R	14137668	14137668	3R	14130680	14132072	FBgn0038207	CG14356	5596
3R	15478329	15478329	3R	15442246	15476193	FBgn0286071	AdamTS-A	2136
3R	15691047	15691047	3R	15666183	15690513	FBgn0053207	pxb	534
3R	15923903	15923903	3R	15922929	15924187	FBgn0267692	lncRNA:CR46028	0
3R	15923903	15923903	3R	15920898	15932887	FBgn0038385	Fbxl7	0
3R	18590055	18590055	3R	18573091	18590726	FBgn0038627	CG7694	0
3R	21523866	21523866	3R	21520928	21528598	FBgn0038890	CG7956	0
3R	22955990	22955990	3R	22899284	22961731	FBgn0017590	klg	0
3R	23094270	23094270	3R	23091724	23095184	FBgn0039049	CG6726	0
3R	23094270	23094270	3R	23091724	23095441	FBgn0039050	CG17110	0
3R	23094270	23094270	3R	23070516	23112730	FBgn0039054	Cow	0
3R	25247979	25247979	3R	25247658	25249100	FBgn0039301	Nup37	0
3R	2559549	2559549	3R	2554162	3263582	FBgn0267430	Pzl	0
3R	25620758	25620758	3R	25618414	25621838	FBgn0039347	CG5071	0
3R	25620758	25620758	3R	25611013	25624662	FBgn0039348	Npl4	0
3R	26396065	26396065	3R	26401909	26403656	FBgn0039424	ppk15	5844
3R	27984195	27984195	3R	27967008	27988384	FBgn0003890	betaTub97EF	0
3R	31681308	31681308	3R	31680596	31681019	FBgn0264900	lncRNA:CR44091	289
3R	5426153	5426153	3R	5425369	5427257	FBgn0037325	CG12147	0
3R	5426153	5426153	3R	5414527	5458394	FBgn0037326	CG14669	0
3R	9143642	9143642	3R	9066343	9237682	FBgn0003165	pum	0
X	13822276	13822276	X	13812971	13822307	FBgn0030529	Clic	0
X	13822315	13822315	X	13812971	13822307	FBgn0030529	Clic	8
X	14743225	14743225	X	14686038	14749376	FBgn0015774	NetB	0
X	14891220	14891220	X	14839376	14933946	FBgn0264078	Flo2	0
X	14891220	14891220	X	14885952	14896891	FBgn0030592	CG9514	0
X	16039609	16039609	X	16009114	16061722	FBgn0052580	Muc14A	0
X	16039690	16039690	X	16009114	16061722	FBgn0052580	Muc14A	0
X	16039731	16039731	X	16009114	16061722	FBgn0052580	Muc14A	0
X	16039789	16039789	X	16009114	16061722	FBgn0052580	Muc14A	0
X	16039919	16039919	X	16009114	16061722	FBgn0052580	Muc14A	0
X	16039978	16039978	X	16009114	16061722	FBgn0052580	Muc14A	0
X	16040010	16040010	X	16009114	16061722	FBgn0052580	Muc14A	0
X	16040934	16040934	X	16009114	16061722	FBgn0052580	Muc14A	0
X	17632743	17632743	X	17632089	17633509	FBgn0030853	ND-24	0
X	22467789	22467789	X	22455803	22470146	FBgn0031187	Usp2	0
X	22687555	22687555	X	22657324	22797682	FBgn0266348	lncRNA:CR44997	0
X	2671828	2671828	X	2633952	2679553	FBgn0003371	sgg	0
X	4620255	4620255	X	4617564	4627206	FBgn0003053	peb	0
X	4767696	4767696	X	4768727	4770137	FBgn0029724	CG15472	1031
X	4798165	4798165	X	4797231	4804862	FBgn0029728	CG2861	0
X	4798189	4798189	X	4797231	4804862	FBgn0029728	CG2861	0
X	793052	793052	X	793147	797061	FBgn0025621	CG16989	95
X	8809909	8809909	X	8756539	8805804	FBgn0026411	Lim1	4105
X	9318196	9318196	X	9317915	9319223	FBgn0040235	c12.1	0
X	9318285	9318285	X	9317915	9319223	FBgn0040235	c12.1	0
X	9318382	9318382	X	9317915	9319223	FBgn0040235	c12.1	0
X	9318408	9318408	X	9317915	9319223	FBgn0040235	c12.1	0
X	9318424	9318424	X	9317915	9319223	FBgn0040235	c12.1	0
X	9320521	9320521	X	9319359	9324458	FBgn0040234	c12.2	0
X	9448676	9448676	X	9358496	9500129	FBgn0261260	mgl	0
X	9448701	9448701	X	9358496	9500129	FBgn0261260	mgl	0
X	9969883	9969883	X	9966615	9977405	FBgn0263216	CG43386	0
X	9969885	9969885	X	9966615	9977405	FBgn0263216	CG43386	0
X	9970023	9970023	X	9966615	9977405	FBgn0263216	CG43386	0
X	9970054	9970054	X	9966615	9977405	FBgn0263216	CG43386	0
X	997073	997073	X	990518	991184	FBgn0042146	CG18823	5889
X	9975185	9975185	X	9966615	9977405	FBgn0263216	CG43386	0
X	9975200	9975200	X	9966615	9977405	FBgn0263216	CG43386	0
X	9975211	9975211	X	9966615	9977405	FBgn0263216	CG43386	0
X	9992109	9992109	X	9989690	10006882	FBgn0052694	CG32694	0
X	9992129	9992129	X	9989690	10006882	FBgn0052694	CG32694	0
X	9992161	9992161	X	9989690	10006882	FBgn0052694	CG32694	0
X	9992262	9992262	X	9989690	10006882	FBgn0052694	CG32694	0
X	9992291	9992291	X	9989690	10006882	FBgn0052694	CG32694	0
X	9992386	9992386	X	9989690	10006882	FBgn0052694	CG32694	0
X	9992413	9992413	X	9989690	10006882	FBgn0052694	CG32694	0
X	9992441	9992441	X	9989690	10006882	FBgn0052694	CG32694	0
X	9992469	9992469	X	9989690	10006882	FBgn0052694	CG32694	0
X	999248	999248	X	990518	991184	FBgn0042146	CG18823	8064
X	9992590	9992590	X	9989690	10006882	FBgn0052694	CG32694	0
X	9992606	9992606	X	9989690	10006882	FBgn0052694	CG32694	0
