## Supplementary material for "Complexities of recapitulating polygenic effects in natural populations: replication of genetic effects on wing shape in artificially selected and wild caught populations of *Drosophila melanogaster*": SuppTable7

	GO.ID	Term	Annotated	Significant	Expected	classic
1	GO:0050896	response to stimulus	3015	46	21.83	2.2e-08
2	GO:0003002	regionalization	482	17	3.49	4.9e-08
3	GO:0009966	regulation of signal transduction	785	21	5.68	1.2e-07
4	GO:0007389	pattern specification process	521	17	3.77	1.5e-07
5	GO:0016055	Wnt signaling pathway	120	9	0.87	1.9e-07
6	GO:1905114	cell surface receptor signaling pathway ...	125	9	0.9	2.8e-07
7	GO:0030111	regulation of Wnt signaling pathway	92	8	0.67	3.1e-07
8	GO:0060070	canonical Wnt signaling pathway	92	8	0.67	3.1e-07
9	GO:0090090	negative regulation of canonical Wnt sig...	40	6	0.29	3.8e-07
10	GO:0007165	signal transduction	1516	29	10.97	4.0e-07
11	GO:0048583	regulation of response to stimulus	1003	23	7.26	4.3e-07
12	GO:0198738	cell-cell signaling by wnt	133	9	0.96	4.7e-07
13	GO:0007399	nervous system development	1114	24	8.06	7.0e-07
14	GO:0030178	negative regulation of Wnt signaling pat...	45	6	0.33	7.8e-07
15	GO:0009968	negative regulation of signal transducti...	340	13	2.46	9.1e-07
16	GO:0007154	cell communication	1775	31	12.85	1.0e-06
17	GO:0010646	regulation of cell communication	896	21	6.49	1.1e-06
18	GO:0023051	regulation of signaling	899	21	6.51	1.2e-06
19	GO:0009605	response to external stimulus	980	22	7.09	1.2e-06
20	GO:0060828	regulation of canonical Wnt signaling pa...	79	7	0.57	1.5e-06
21	GO:0042330	taxis	359	13	2.6	1.7e-06
22	GO:0010648	negative regulation of cell communicatio...	365	13	2.64	2.0e-06
23	GO:0023057	negative regulation of signaling	366	13	2.65	2.1e-06
24	GO:0023052	signaling	1737	30	12.57	2.1e-06
25	GO:0042221	response to chemical	1209	24	8.75	3.0e-06
26	GO:0097485	neuron projection guidance	285	11	2.06	6.2e-06
27	GO:0048585	negative regulation of response to stimu...	405	13	2.93	6.3e-06
28	GO:0048699	generation of neurons	853	19	6.17	8.3e-06
29	GO:0006935	chemotaxis	295	11	2.14	8.6e-06
30	GO:0051716	cellular response to stimulus	1962	31	14.2	8.8e-06
31	GO:0048731	system development	1772	29	12.83	1.0e-05
32	GO:0007447	imaginal disc pattern formation	112	7	0.81	1.6e-05
33	GO:0022008	neurogenesis	896	19	6.49	1.7e-05
34	GO:0040011	locomotion	671	16	4.86	2.1e-05
35	GO:0030182	neuron differentiation	751	17	5.44	2.2e-05
36	GO:0048869	cellular developmental process	1746	28	12.64	2.2e-05
37	GO:0050794	regulation of cellular process	3530	44	25.55	2.4e-05
38	GO:0007411	axon guidance	276	10	2	2.9e-05
39	GO:0007610	behavior	612	15	4.43	2.9e-05
40	GO:0007275	multicellular organism development	2409	34	17.44	3.1e-05
41	GO:0048666	neuron development	621	15	4.5	3.4e-05
42	GO:0045732	positive regulation of protein catabolic...	52	5	0.38	3.5e-05
43	GO:0030154	cell differentiation	1697	27	12.28	3.9e-05
44	GO:0048149	behavioral response to ethanol	54	5	0.39	4.2e-05
45	GO:0000904	cell morphogenesis involved in different...	489	13	3.54	4.6e-05
46	GO:0000902	cell morphogenesis	567	14	4.1	5.1e-05
47	GO:1901800	positive regulation of proteasomal prote...	30	4	0.22	6.1e-05
48	GO:0065007	biological regulation	4310	49	31.2	7.0e-05
49	GO:0048667	cell morphogenesis involved in neuron di...	443	12	3.21	7.8e-05
50	GO:0007166	cell surface receptor signaling pathway	750	16	5.43	8.1e-05
